# In vivo screening identifies SLC38A3 as a metabolic booster for CAR T cell therapy

**DOI:** 10.64898/2026.11.24.768308

**Authors:** Wentao Li, Gernot Wolf, Jenny Lin, Nicole Pranckevicius, Rita Simões-Faria, Raphael Bednarsky, Mustapha Jaiteh, Cecilia Georges, Philipp Muench, Francesco Piras, Sabrina Ladstätter, Thomas Krausgruber, Laura P.M.H. de Rooij, Giulio Superti-Furga, Christoph Bock

**Author notes:** Correspondence (C.B.).

## Abstract

Chimeric antigen receptor (CAR) T cells are highly effective against certain blood cancers, but struggle in the hostile tumor microenvironment (TME) of solid tumors. We developed the CARGO method for in vivo gain-of-function screening in CAR T cells and used it to equip CAR T cells with enhanced access to nutrients inside the TME, by overexpressing 452 solute carrier (SLC) transmembrane transporters. We identified SLC38A3, a sodium-coupled amino acid transporter not endogenously expressed in T cells, as an effective booster of CAR T cell performance in xenograft models of hepatocellular carcinoma (Huh7, HepG2) and ovarian adenocarcinoma (SKOV3). Ectopic expression of SLC38A3 in CAR T cells enhanced their glutamine uptake, improved metabolic fitness, and promoted a stem-like memory phenotype, which resulted in superior antitumor efficacy and durable protection upon tumor rechallenge in glutamine-restricted solid tumors. In summary, our study shows that equipping CAR T cells with non-native nutrient transporters can confer enhanced metabolic resilience, and it establishes the feasibility and utility of in vivo open reading frame (ORF) screens in CAR T cells to tackle the hostile TME of solid tumors.

**Highlights:**

- In vivo gain-of-function screening with 452 solute carrier (SLC) transmembrane transporters to find metabolic boosters of CAR T cell function
- Discovery and validation of improved in vivo performance of CAR T cells that overexpress the amino acid transporter SLC38A3 in xenograft tumors
- SLC38A3 enhances the glutamine uptake of CAR T cells, resulting in improved persistence and metabolic function in nutrient-restricted solid tumors
- CAR T cells expressing SLC38A3 show a stem-like T cell phenotype and achieve superior efficacy in additional models of liver and ovarian cancer
