## Supplementary material for "In vivo screening identifies SLC38A3 as a metabolic booster for CAR T cell therapy": Table S7

### Sheet: First PCR
Staggered cDNA barcode amplification primers
Primer	Primer sequence
CAR_barcode_F1	ACTCTTTCCCTACACGACGCTCTTCCGATCTTACCCAGCTTTCTTGTACAAAG
CAR_barcode_F2	ACTCTTTCCCTACACGACGCTCTTCCGATCTATACCCAGCTTTCTTGTACAAAG
CAR_barcode_F3	ACTCTTTCCCTACACGACGCTCTTCCGATCTGCTACCCAGCTTTCTTGTACAAAG
CAR_barcode_F4	ACTCTTTCCCTACACGACGCTCTTCCGATCTCGGTACCCAGCTTTCTTGTACAAAG
CAR_barcode_F5	ACTCTTTCCCTACACGACGCTCTTCCGATCTTCGATACCCAGCTTTCTTGTACAAAG
CAR_barcode_F6	ACTCTTTCCCTACACGACGCTCTTCCGATCTATCGATACCCAGCTTTCTTGTACAAAG
CAR_barcode_F7	ACTCTTTCCCTACACGACGCTCTTCCGATCTGATGGGTACCCAGCTTTCTTGTACAAAG
CAR_barcode_F8	ACTCTTTCCCTACACGACGCTCTTCCGATCTCGATTGTTACCCAGCTTTCTTGTACAAAG
CAR_barcode_R	AGAGGTTGATTGTCGACGGTG

### Sheet: Second PCR
Illumina barcoding primers for cDNA library
Primer	Primer sequence
i5-D501	AATGATACGGCGACCACCGAGATCTACACAGGCTATAACACTCTTTCCCTACACGACGCTCTTCCGATCT
i5-D502	AATGATACGGCGACCACCGAGATCTACACGCCTCTATACACTCTTTCCCTACACGACGCTCTTCCGATCT
i5-D503	AATGATACGGCGACCACCGAGATCTACACAGGATAGGACACTCTTTCCCTACACGACGCTCTTCCGATCT
i5-D504	AATGATACGGCGACCACCGAGATCTACACTCAGAGCCACACTCTTTCCCTACACGACGCTCTTCCGATCT
i5-D505	AATGATACGGCGACCACCGAGATCTACACCTTCGCCTACACTCTTTCCCTACACGACGCTCTTCCGATCT
i5-D506	AATGATACGGCGACCACCGAGATCTACACTAAGATTAACACTCTTTCCCTACACGACGCTCTTCCGATCT
i5-D507	AATGATACGGCGACCACCGAGATCTACACACGTCCTGACACTCTTTCCCTACACGACGCTCTTCCGATCT
i5-D508	AATGATACGGCGACCACCGAGATCTACACGTCAGTACACACTCTTTCCCTACACGACGCTCTTCCGATCT
i7-D701	CAAGCAGAAGACGGCATACGAGATCGAGTAATGTGACTGGAGTTCAGACGTGTGCTCTTCCGATCT
i7-D702	CAAGCAGAAGACGGCATACGAGATTCTCCGGAGTGACTGGAGTTCAGACGTGTGCTCTTCCGATCT
i7-D703	CAAGCAGAAGACGGCATACGAGATAATGAGCGGTGACTGGAGTTCAGACGTGTGCTCTTCCGATCT
i7-D704	CAAGCAGAAGACGGCATACGAGATGGAATCTCGTGACTGGAGTTCAGACGTGTGCTCTTCCGATCT
i7-D705	CAAGCAGAAGACGGCATACGAGATTTCTGAATGTGACTGGAGTTCAGACGTGTGCTCTTCCGATCT
i7-D706	CAAGCAGAAGACGGCATACGAGATACGAATTCGTGACTGGAGTTCAGACGTGTGCTCTTCCGATCT
i7-D707	CAAGCAGAAGACGGCATACGAGATAGCTTCAGGTGACTGGAGTTCAGACGTGTGCTCTTCCGATCT
i7-D708	CAAGCAGAAGACGGCATACGAGATGCGCATTAGTGACTGGAGTTCAGACGTGTGCTCTTCCGATCT
i7-D709	CAAGCAGAAGACGGCATACGAGATCATAGCCGGTGACTGGAGTTCAGACGTGTGCTCTTCCGATCT
i7-D710	CAAGCAGAAGACGGCATACGAGATTTCGCGGAGTGACTGGAGTTCAGACGTGTGCTCTTCCGATCT
i7-D711	CAAGCAGAAGACGGCATACGAGATGCGCGAGAGTGACTGGAGTTCAGACGTGTGCTCTTCCGATCT
i7-D712	CAAGCAGAAGACGGCATACGAGATCTATCGCTGTGACTGGAGTTCAGACGTGTGCTCTTCCGATCT

### Sheet: Library cloning primers
cDNA cloning/barcoding primer
Universal FW primer
AAAAGCAGGCTCCACCATG
Barcoded RV primer with UMIs (NNNNNN)
TCAAGTAGCTCAGCTATGCA-NNNNNN-barcode(rc)-CTTTGTACAAGAAAGCTGGGTC
5’ flanking region
ACCCAGCTTTCTTGTACAAAG
3’ flanking region
TGCATAGCTGAGCTACTTGA
