## Supplementary material for "In vivo screening identifies SLC38A3 as a metabolic booster for CAR T cell therapy": Table S8

### Sheet: Flow cytometry antibodies
List of flow cytometry antibodies
Antibody Name	Clone	Vendor	Cat. No.
Anti-human CD3 PE/Dazzle™ 594	UCHT1	Biolegend	300450
Anti-human CD4 BV605	RPA-T4	Biolegend	300556
Anti-human CD8 BV785	RPA-T8	Biolegend	301046
Anti-human CD62L PE	DREG-56	Biolegend	304806
Anti-human CD62L Alexa Fluor® 647	DREG-56	Biolegend	304818
Anti-human CCR7 PE	G043H7	Biolegend	353204
Anti-human CD127 Alexa Fluor® 647	A019D5	Biolegend	351318
Anti-human CD127 BV785	A019D5	Biolegend	351329
Anti-human CD45RA PE/Cyanine7	HI100	Biolegend	304126
Anti-human CD45RO PE/Cyanine7	UCHL1	Biolegend	304229
Anti-human CD45RO PerCP-Cy5.5	UCHL1	Biolegend	304221
Anti-human PD-1 PE	EH12.2H7	Biolegend	329906
Anti-human PD-1 PE/Dazzle™ 594	EH12.2H7	Biolegend	329940
Anti-human TIM-3 PE/Cyanine7	F38-2E2	Biolegend	345013
Anti-human TIM-3 APC/Fire™ 750	F38-2E2	Biolegend	345044
Anti-human NGFR PE/Dazzle™ 594	ME20.4	Biolegend	345119
Anti-HA.11 Epitope Tag PE	16B12	Biolegend	901517
Anti-Myc Tag Alexa Fluor® 647	9B11	CST	2233S
